# Supercharging carbohydrate-binding module alone enhances endocellulase thermostability, binding, and activity on cellulosic biomass

**DOI:** 10.1101/2023.09.09.557007

**Authors:** Antonio DeChellis, Bhargava Nemmaru, Deanne Sammond, Jenna Douglass, Nivedita Patil, Olivia Reste, Shishir P. S. Chundawat

## Abstract

Lignocellulosic biomass recalcitrance to enzymatic degradation necessitates high enzyme loadings incurring large processing costs for industrial-scale biofuels or biochemicals production. Manipulating surface charge interactions to minimize non-productive interactions between cellulolytic enzymes and plant cell wall components (e.g., lignin or cellulose) via protein supercharging has been hypothesized to improve biomass biodegradability, but with limited demonstrated success to date. Here we characterize the effect of introducing non-natural enzyme surface mutations and net charge on cellulosic biomass hydrolysis activity by designing a library of supercharged family-5 endoglucanase Cel5A and its native family-2a carbohydrate binding module (CBM) originally belonging to an industrially relevant thermophilic microbe *Thermobifida fusca*. A combinatorial library of 33 mutant constructs containing different CBM and Cel5A designs spanning a net charge range of −52 to 37 was computationally designed using Rosetta macromolecular modelling software. Activity for all mutants was rapidly characterized as soluble cell lysates and promising mutants (containing mutations either on the CBM, Cel5A catalytic domain, or both CBM and Cel5A domains) were then purified and systematically characterized. Surprisingly, often endocellulases with mutations on the CBM domain alone resulted in improved activity on cellulosic biomass, with three top-performing supercharged CBM mutants exhibiting between 2–5-fold increase in activity, compared to native enzyme, on both pretreated biomass enriched in lignin (i.e., corn stover) and isolated crystalline/amorphous cellulose. Furthermore, we were able to clearly demonstrate that endocellulase net charge can be selectively fine-tuned using protein supercharging protocol for targeting distinct substrates and maximizing biocatalytic activity. Additionally, several supercharged CBM containing endocellulases exhibited a 5–10 °C increase in optimal hydrolysis temperature, compared to native enzyme, which enabled further increase in hydrolytic yield at higher operational reaction temperatures. This study demonstrates the first successful implementation of enzyme supercharging of cellulolytic enzymes to increase hydrolytic activity towards complex lignocellulosic biomass derived substrates.
