## Supplementary material for "Supercharging carbohydrate-binding module alone enhances endocellulase thermostability, binding, and activity on cellulosic biomass": SI Sequences Appendix

### Sheet: Sequences
Supplementary Information (SI) Sequences Supercharging carbohydrate-binding module alone enhances endocellulase thermostability, binding, and activity on cellulosic biomass Antonio De Chellis1, Bhargava Nemmaru1, Deanne Sammond2, Jenna Douglass1, Nivedita Patil1, Olivia Reste1, Shishir P. S. Chundawat1* 1Department of Chemical and Biochemical Engineering, Rutgers University, NJ, USA 2National Ren…
Enzyme Name				Nucleotide Sequence													Amino Acid Sequence
WT CBM2a WT Cel5A				ATGGCACATCACCACCACCATCACGTGGGTACCACTGCAACAGTGACTAAAGAAAGCTCATGGGATAATGGATATTCAGCGTCCGTTACAGTTCGCAACGATACCTCTAGTACGGTTTCACAGTGGGAGGTTGTACTCACCCTGCCCGGCGGCACAACTGTGGCGCAAGTCTGGAACGCCCAGCACACGAGTTCCGGCAATAGCCATACATTTACAGGCGTGTCGTGGAACTCAACAATTCCCCCTGGTGGAACCGCATCTTCGGGGTTCATTGCGAGCGGTTCCGGTGAACCAACACATTGTACCATTAACGGGGCACCATGCGATGAGGGCTCTGAACCCGGTGGTCCAGGTGGTCCAGGAACTCCCTCTCCAGATCCTGGAACGCAGCCAGGAACA…													MAHHHHHHVGTTATVTKESSWDNGYSASVTVRNDTSSTVSQWEVVLTLPGGTTVAQVWNAQ HTSSGNSHTFTGVSWNSTIPPGGTASSGFIASGSGEPTHCTINGAPCDEG SEPGGPGGPGTPSPDPGTQPGTGTPVERYGKVQVCGTQLCDEHGNPVQLR GMSTHGIQWFDHCLTDSSLDALAYDWKADIIRLSMYIQEDGYETNPRGFT DRMHQLIDMATARGLYVIVDWHILTPGDPHYNLDRAKTFFAEIAQRHASK TNVLYEIANEPNGVSWASIKSYAEEVIPVIRQRDPDSVIIVGTRGWSSLG VSEGSGPAEIAANPVNASNIMYAFHFYAASHRDNYLNALREASELFPVFV TEFGTETYTGDGANDFQMADRYIDLMAERKI…
WT CBM2a D6 Cel5A				ATGGCACATCACCACCACCATCACGTGGGTACCACTGCGACCGTGACCAAAGAAAGCTCATGGGATAATGGATACTCAGCGAGCGTTACCGTAAGGAACGACACTAGCAGCACAGTGTCACAGTGGGAGGTTGTTCTGACCCTCCCGGGTGGAACCACCGTGGCACAGGTTTGGAATGCCCAACACACGTCCTCAGGCAATTCTCACACTTTCACCGGCGTCTCTTGGAACTCGACTATTCCACCGGGCGGCACCGCTTCCTTTGGTTTTATTGCTAGTGGTTCCGGCGAACCAACGCATTGTACGATCAACGGTGCCCCATGTGACGAGGGCAGTGAGCCAGGTGGCCCGGGGGGCCCTGGTACGCCGTCACCAGATCCAGGAACCCAGCCTGGAACG…													MAHHHHHHVGTTATVTKESSWDNGYSASVTVRNDTSSTVSQWEVVLTLPGGTTVAQVWNAQ HTSSGNSHTFTGVSWNSTIPPGGTASFGFIASGSGEPTHCTINGAPCDEG SEPGGPGGPGTPSPDPGTQPGTGTPVKRYGKVQVCGTQLCDKHGKPVQLR GMSTHGIQWFDHCLTKSSLKALAYDWKADIIRLSMYIQEKGYETKPRGFT KRMHKLIKMATARGLYVIVDWHILTPGDPHYNLKRAKTFFAEIAKRHASK TNVLYEIANEPNGVSWASIKSYAEKVIPVIRKRDPKSVIIVGTRGWSSLG VSEGSGPAEIAAKPVKASNIMYAFHFYAASHRKKYLKALRKASKLFPVFV TEFGTETYTGKGANDFKMAKRYIKLMAKRKI…
WT CBM2a D5 Cel5A				ATGGCACATCACCACCACCATCACGTGGGTACCACGGCTACCGTAACCAAAGAATCTTCCTGGGACAATGGCTATTCGGCGAGCGTCACAGTCCGCAATGACACCTCTTCTACGGTTTCCCAGTGGGAAGTGGTTTTAACACTGCCTGGCGGAACAACGGTTGCTCAAGTTTGGAATGCTCAGCATACTTCCAGTGGAAATTCTCATACTTTTACCGGCGTGTCATGGAACTCCACGATTCCGCCGGGCGGCACCGCCTCTTTCGGTTTTATCGCTTCTGGCTCAGGAGAACCGACCCACTGCACGATCAATGGGGCGCCTTGTGATGAAGGTAGTGAACCAGGTGGGCCTGGTGGACCTGGTACACCTAGTCCGGACCCAGGTACTCAACCTGGCACG…													MAHHHHHHVGTTATVTKESSWDNGYSASVTVRNDTSSTVSQWEVVLTLPGGTTVAQVWNAQ HTSSGNSHTFTGVSWNSTIPPGGTASFGFIASGSGEPTHCTINGAPCDEG SEPGGPGGPGTPSPDPGTQPGTGTPVKRYGKVQVCGTQLCDKHGKPVQLR GMSTHGIQWFDHCLTKSSLKALAYDWKADIIRLSMYIQEKGYETKPRGFT KRMHKLIKMATARGLYVIVDWHILTPGDPHYNLKRAKTFFAEIAKRHASK TNVLYEIANEPNGVSWASIKSYAEKVIPVIRKRDPKSVIIVGTRGWSSLG VSEGSGPAEIAAKPVKASNIMYAFHFYAASHRKNYLKALRKASKLFPVFV TEFGTETYTGDGANDFKMAKRYIKLMAKRKI…
WT CBM2a D4 Cel5A				ATGGCACATCACCACCACCATCACGTGGGTACCACCGCGACAGTGACCAAAGAGAGCTCGTGGGATAATGGATATTCTGCAAGCGTAACAGTACGCAACGATACTTCCTCAACCGTAAGCCAGTGGGAAGTTGTACTGACACTGCCAGGAGGCACTACCGTAGCGCAGGTGTGGAATGCACAGCACACATCGAGTGGTAATTCACATACCTTCACGGGAGTGAGCTGGAATTCTACAATTCCTCCAGGTGGGACGGCCTCATTTGGTTTTATTGCGAGCGGTTCTGGGGAACCAACACATTGCACTATTAATGGCGCGCCGTGTGATGAAGGTTCTGAACCGGGTGGTCCGGGTGGGCCAGGAACACCGTCCCCGGATCCTGGGACCCAGCCTGGGACC…													MAHHHHHHVGTTATVTKESSWDNGYSASVTVRNDTSSTVSQWEVVLTLPGGTTVAQVWNAQ HTSSGNSHTFTGVSWNSTIPPGGTASFGFIASGSGEPTHCTINGAPCDEG SEPGGPGGPGTPSPDPGTQPGTGTPVERYGKVQVCGTQLCDERGNPVQLR GMSTHGIQWFDHCLTDSSLDALAYDWKADIIRLSMYIQEDGYETNPRGFT DRMHQLIDMATARGLYVIVDWHILTPGDPHYNLDRAKTFFAEIARRHASK TNVLYEIANEPNGVSWARIKSYAEEVIPVIRRRDPDSVIIVGTRGWSSLG VSEGSGPAEIAANPVNASNIMYAFHFYAASHRDKYLNALRKASKLFPVFV TEFGTETYTGDGANDFKMADRYIKLMARRKI…
WT CBM2a D3 Cel5A				ATGGCACATCACCACCACCATCACGTGGGTACCACCGCGACGGTAACAAAAGAAAGCAGTTGGGATAATGGATATTCTGCTAGTGTCACCGTTCGCAATGATACGAGCTCGACCGTCTCACAGTGGGAAGTTGTGCTTACACTCCCGGGGGGAACGACGGTGGCCCAAGTCTGGAACGCACAACACACGTCTTCAGGTAACTCGCATACGTTCACAGGAGTTAGCTGGAATAGTACTATACCCCCGGGCGGAACCGCGAGTTTTGGGTTTATTGCCTCTGGAAGCGGTGAGCCTACACATTGCACAATAAATGGAGCGCCATGTGATGAAGGTTCAGAACCTGGTGGTCCTGGGGGTCCGGGTACACCTTCTCCCGATCCAGGTACACAACCGGGAACT…													MAHHHHHHVGTTATVTKESSWDNGYSASVTVRNDTSSTVSQWEVVLTLPGGTTVAQVWNAQ HTSSGNSHTFTGVSWNSTIPPGGTASFGFIASGSGEPTHCTINGAPCDEG SEPGGPGGPGTPSPDPGTQPGTGTPVERYGKVQVCGTQLCDERGNPVQLR GMSTHGIQWFDHCLTDSSLDALAYDWKADIIRLSMYIQEDGYETNPRGFT DRMHQLIDMATARGLYVIVDWHILTPGDPHYNLDRAKTFFAEIARRHASK TNVLYEIANEPNGVSWARIKSYAEEVIPVIRRRDPDSVIIVGTRGWSSLG VSEGSGPAEIAANPVNASNIMYAFHFYAASHRDNYLNALRKASKLFPVFV TEFGTETYTGDGANDFKMADRYIKLMARRKI…
WT CBM2a D2 Cel5A				ATGGCACATCACCACCACCATCACGTGGGTACCACCGCTACCGTAACTAAAGAATCTTCATGGGATAATGGCTATAGCGCATCCGTAACAGTTCGAAATGACACGTCATCAACCGTATCACAGTGGGAAGTGGTTTTAACTCTTCCAGGAGGGACGACCGTAGCGCAGGTGTGGAATGCTCAACACACTTCTAGCGGAAACTCGCACACATTCACTGGTGTTAGCTGGAATTCAACAATCCCCCCAGGGGGTACAGCCTCGTTCGGGTTTATCGCATCCGGCTCCGGCGAGCCTACACATTGTACCATTAATGGTGCGCCCTGTGATGAAGGATCAGAACCTGGTGGTCCCGGTGGTCCGGGCACCCCTTCCCCTGATCCCGGCACTCAGCCCGGGACA…													MAHHHHHHVGTTATVTKESSWDNGYSASVTVRNDTSSTVSQWEVVLTLPGGTTVAQVWNAQ HTSSGNSHTFTGVSWNSTIPPGGTASFGFIASGSGEPTHCTINGAPCDEG SEPGGPGGPGTPSPDPGTQPGTGTPVEEYGEVQVCGTQLCDEHGDPVQLR GMSTHGIQWFDHCLTDSSLDALAYDWEADIIRLSMYIQEDGYETDPEGFT DRMHELIDMATARGLYVIVDWHILTPGDPHYNLDRAKTFFAEIAEEHASK TNVLYEIANEPNGVSWASIKSYAEEVIPVIRERDPDSVIIVGTRGWSSLG VSEGSGPAEIAADPVDASNIMYAFHFYAASHRDNYLDALEEASELFPVFV TEFGTETYTGDGANDFEMADEYIDLMAEREI…
WT CBM2a D1 Cel5A				ATGGCACATCACCACCACCATCACGTGGGTACCACAGCAACCGTGACAAAAGAATCGAGCTGGGATAATGGATACAGCGCTAGCGTAACAGTTCGGAATGATACTTCATCGACTGTTTCTCAATGGGAGGTTGTGCTCACACTGCCGGGGGGTACTACAGTGGCCCAGGTTTGGAATGCCCAACATACCAGTTCTGGCAACAGCCACACGTTTACCGGAGTCAGTTGGAACTCTACCATCCCGCCGGGGGGGACTGCTTCCTTCGGGTTTATCGCAAGCGGCAGCGGAGAACCAACGCATTGTACCATTAACGGTGCTCCCTGTGACGAAGGTAGCGAGCCTGGGGGTCCAGGGGGACCAGGAACGCCTAGCCCTGACCCAGGCACCCAACCGGGAACA…													MAHHHHHHVGTTATVTKESSWDNGYSASVTVRNDTSSTVSQWEVVLTLPGGTTVAQVWNAQ HTSSGNSHTFTGVSWNSTIPPGGTASFGFIASGSGEPTHCTINGAPCDEG SEPGGPGGPGTPSPDPGTQPGTGTPVEEYGEVQVCGTQLCDEHGDPVQLR GMSTHGIQWFDHCLTDSSLDALAYDWEADIIRLSMYIQEDGYETDPEGFT DRMHELIDMATARGLYVIVDWHILTPGDPHYNLDRAKTFFAEIAEEHASK TNVLYEIANEPNGVSWASIKSYAEEVIPVIRERDPDSVIIVGTRGWSSLG VSEGSGPAEIAADPVDASNIMYAFHFYAASHEDDYLDALEEASELFPVFV TEFGTETYTGDGANDFEMADEYIDLMAEREI…
D4 CBM2a WT Cel5A				ATGGCACATCACCACCACCATCACGTGGGTACCACAGCCACAGTCACCAAGGAAAGCAGCTGGGACAAAGGTTATTCCGCTTCTGTAACGGTTCGCAATAAAACAAGCAGTACGGTGTCTAAATGGAAAGTGGTACTGACACTCCCGGGAGGTACTACCGTCGCCCAAGTTTGGAACGCCAAACATACGTCGTCGGGTAAGTCGCATACGTTCACGGGTGTGAGTTGGAATTCGACGATCCCTCCAGGTGGAACTGCCAGCTTTGGGTTCATTGCCTCTGGCTCAGGTAAACCCACTCACTGCACTATCAATGGCGCTCCCTGCGATGAAGGTTCCGAGCCTGGTGGACCCGGAGGTCCGGGTACACCTTCTCCAGATCCAGGAACTCAACCTGGTACA…													MAHHHHHHVGTTATVTKESSWDKGYSASVTVRNKTSSTVSKWKVVLTLPGGTTVAQVWNAK HTSSGKSHTFTGVSWNSTIPPGGTASFGFIASGSGKPTHCTINGAPCDEG SEPGGPGGPGTPSPDPGTQPGTGTPVERYGKVQVCGTQLCDEHGNPVQLR GMSTHGIQWFDHCLTDSSLDALAYDWKADIIRLSMYIQEDGYETNPRGFT DRMHQLIDMATARGLYVIVDWHILTPGDPHYNLDRAKTFFAEIAQRHASK TNVLYEIANEPNGVSWASIKSYAEEVIPVIRQRDPDSVIIVGTRGWSSLG VSEGSGPAEIAANPVNASNIMYAFHFYAASHRDNYLNALREASELFPVFV TEFGTETYTGDGANDFQMADRYIDLMAERKI…
D4 CBM2a D6 Cel5A				ATGGCACATCACCACCACCATCACGTGGGTACCACCGCCACCGTGACGAAAGAAAGCTCCTGGGATAAAGGCTACTCGGCGAGCGTCACAGTTCGTAATAAGACGTCTAGCACGGTGTCCAAGTGGAAAGTAGTTCTTACACTGCCGGGTGGAACTACAGTTGCTCAAGTGTGGAACGCCAAACATACATCTTCGGGTAAGTCCCATACCTTTACCGGGGTTTCGTGGAATTCTACAATACCGCCCGGCGGGACGGCGTCCTTTGGCTTTATCGCGAGTGGTTCTGGCAAACCTACGCATTGTACTATTAATGGTGCACCGTGCGACGAGGGCAGTGAACCGGGTGGACCAGGCGGCCCTGGCACACCCTCCCCGGATCCTGGGACCCAACCCGGAACC…													MAHHHHHHVGTTATVTKESSWDKGYSASVTVRNKTSSTVSKWKVVLTLPGGTTVAQVWNAK HTSSGKSHTFTGVSWNSTIPPGGTASFGFIASGSGKPTHCTINGAPCDEG SEPGGPGGPGTPSPDPGTQPGTGTPVKRYGKVQVCGTQLCDKHGKPVQLR GMSTHGIQWFDHCLTKSSLKALAYDWKADIIRLSMYIQEKGYETKPRGFT KRMHKLIKMATARGLYVIVDWHILTPGDPHYNLKRAKTFFAEIAKRHASK TNVLYEIANEPNGVSWASIKSYAEKVIPVIRKRDPKSVIIVGTRGWSSLG VSEGSGPAEIAAKPVKASNIMYAFHFYAASHRKKYLKALRKASKLFPVFV TEFGTETYTGKGANDFKMAKRYIKLMAKRKI…
D4 CBM2a D5 Cel5A				ATGGCACATCACCACCACCATCACGTGGGTACCACAGCTACGGTCACCAAGGAAAGTAGTTGGGATAAAGGATATTCCGCGTCGGTGACCGTCCGCAATAAAACCAGCAGTACCGTGTCGAAATGGAAGGTTGTTCTGACCTTACCAGGTGGCACAACGGTGGCGCAGGTATGGAACGCCAAGCATACATCATCTGGTAAAAGCCACACTTTTACCGGTGTGTCGTGGAATAGTACCATTCCGCCGGGCGGCACCGCCTCATTTGGCTTCATCGCAAGCGGCAGTGGTAAACCAACCCACTGCACAATCAACGGGGCCCCTTGTGACGAAGGTTCTGAACCGGGTGGCCCGGGTGGACCAGGTACGCCGTCCCCAGACCCGGGAACCCAACCTGGCACC…													MAHHHHHHVGTTATVTKESSWDKGYSASVTVRNKTSSTVSKWKVVLTLPGGTTVAQVWNAK HTSSGKSHTFTGVSWNSTIPPGGTASFGFIASGSGKPTHCTINGAPCDEG SEPGGPGGPGTPSPDPGTQPGTGTPVKRYGKVQVCGTQLCDKHGKPVQLR GMSTHGIQWFDHCLTKSSLKALAYDWKADIIRLSMYIQEKGYETKPRGFT KRMHKLIKMATARGLYVIVDWHILTPGDPHYNLKRAKTFFAEIAKRHASK TNVLYEIANEPNGVSWASIKSYAEKVIPVIRKRDPKSVIIVGTRGWSSLG VSEGSGPAEIAAKPVKASNIMYAFHFYAASHRKNYLKALRKASKLFPVFV TEFGTETYTGDGANDFKMAKRYIKLMAKRKI…
D4 CBM2a D4 Cel5A				ATGGCACATCACCACCACCATCACGTGGGTACCACCGCAACGGTTACTAAAGAGTCGTCATGGGACAAAGGGTATAGTGCATCGGTAACAGTTCGCAACAAAACTTCGTCAACTGTTTCCAAGTGGAAAGTTGTGCTTACACTGCCAGGAGGCACCACAGTGGCCCAAGTTTGGAATGCGAAACATACGAGTAGCGGTAAGAGCCATACATTTACGGGCGTTAGTTGGAATTCTACAATTCCGCCTGGAGGGACGGCTAGTTTTGGTTTTATTGCCTCCGGCTCGGGCAAACCTACTCACTGCACGATTAATGGGGCGCCATGCGATGAAGGTAGCGAACCAGGTGGTCCGGGTGGCCCAGGGACACCTAGCCCTGATCCCGGTACGCAGCCGGGTACG…													MAHHHHHHVGTTATVTKESSWDKGYSASVTVRNKTSSTVSKWKVVLTLPGGTTVAQVWNAK HTSSGKSHTFTGVSWNSTIPPGGTASFGFIASGSGKPTHCTINGAPCDEG SEPGGPGGPGTPSPDPGTQPGTGTPVERYGKVQVCGTQLCDERGNPVQLR GMSTHGIQWFDHCLTDSSLDALAYDWKADIIRLSMYIQEDGYETNPRGFT DRMHQLIDMATARGLYVIVDWHILTPGDPHYNLDRAKTFFAEIARRHASK TNVLYEIANEPNGVSWARIKSYAEEVIPVIRRRDPDSVIIVGTRGWSSLG VSEGSGPAEIAANPVNASNIMYAFHFYAASHRDKYLNALRKASKLFPVFV TEFGTETYTGDGANDFKMADRYIKLMARRKI…
D4 CBM2a D3 Cel5A				ATGGCACATCACCACCACCATCACGTGGGTACCACTGCGACCGTTACAAAAGAGTCCTCGTGGGATAAGGGATACAGTGCGAGCGTGACAGTCCGCAACAAGACGTCATCAACCGTTAGCAAGTGGAAAGTGGTGTTGACACTTCCTGGAGGAACCACCGTCGCCCAAGTGTGGAACGCCAAACACACAAGTAGCGGCAAAAGCCATACCTTTACTGGCGTCTCGTGGAATAGTACCATCCCGCCTGGTGGTACTGCCTCATTTGGCTTTATTGCAAGCGGCAGTGGGAAACCGACCCATTGTACAATCAATGGTGCGCCTTGCGACGAAGGATCCGAACCGGGAGGACCGGGCGGTCCAGGTACTCCGAGTCCTGACCCAGGGACCCAGCCGGGGACA…													MAHHHHHHVGTTATVTKESSWDKGYSASVTVRNKTSSTVSKWKVVLTLPGGTTVAQVWNAK HTSSGKSHTFTGVSWNSTIPPGGTASFGFIASGSGKPTHCTINGAPCDEG SEPGGPGGPGTPSPDPGTQPGTGTPVERYGKVQVCGTQLCDERGNPVQLR GMSTHGIQWFDHCLTDSSLDALAYDWKADIIRLSMYIQEDGYETNPRGFT DRMHQLIDMATARGLYVIVDWHILTPGDPHYNLDRAKTFFAEIARRHASK TNVLYEIANEPNGVSWARIKSYAEEVIPVIRRRDPDSVIIVGTRGWSSLG VSEGSGPAEIAANPVNASNIMYAFHFYAASHRDNYLNALRKASKLFPVFV TEFGTETYTGDGANDFKMADRYIKLMARRKI…
D4 CBM2a D2 Cel5A				ATGGCACATCACCACCACCATCACGTGGGTACCACTGCAACAGTTACTAAAGAGTCTAGCTGGGATAAAGGTTACTCCGCTTCTGTCACAGTGCGTAATAAAACCAGCTCTACGGTCTCAAAGTGGAAAGTGGTACTGACACTGCCTGGTGGCACCACCGTAGCCCAGGTGTGGAATGCGAAACACACAAGCTCTGGAAAGAGTCATACCTTTACAGGTGTCTCCTGGAATTCAACTATCCCTCCTGGGGGAACTGCCTCCTTCGGCTTTATTGCTAGCGGGAGCGGCAAACCCACTCATTGTACCATCAACGGTGCCCCCTGTGACGAAGGTTCTGAACCAGGTGGTCCGGGAGGGCCTGGCACTCCATCACCGGATCCTGGAACCCAGCCTGGAACT…													MAHHHHHHVGTTATVTKESSWDKGYSASVTVRNKTSSTVSKWKVVLTLPGGTTVAQVWNAK HTSSGKSHTFTGVSWNSTIPPGGTASFGFIASGSGKPTHCTINGAPCDEG SEPGGPGGPGTPSPDPGTQPGTGTPVEEYGEVQVCGTQLCDEHGDPVQLR GMSTHGIQWFDHCLTDSSLDALAYDWEADIIRLSMYIQEDGYETDPEGFT DRMHELIDMATARGLYVIVDWHILTPGDPHYNLDRAKTFFAEIAEEHASK TNVLYEIANEPNGVSWASIKSYAEEVIPVIRERDPDSVIIVGTRGWSSLG VSEGSGPAEIAADPVDASNIMYAFHFYAASHRDNYLDALEEASELFPVFV TEFGTETYTGDGANDFEMADEYIDLMAEREI…
D4 CBM2a D1 Cel5A				ATGGCACATCACCACCACCATCACGTGGGTACCACCGCTACTGTGACCAAAGAATCGTCGTGGGATAAAGGTTACTCTGCGTCAGTTACTGTTCGGAATAAAACCAGCAGCACGGTGTCGAAATGGAAAGTGGTGCTGACTTTACCCGGAGGTACGACAGTGGCCCAAGTTTGGAATGCTAAACATACATCTTCCGGCAAAAGCCATACGTTCACAGGGGTCTCGTGGAACTCAACAATTCCTCCTGGTGGCACCGCAAGCTTTGGCTTTATCGCGTCTGGTAGCGGGAAGCCGACGCATTGTACGATCAATGGGGCCCCATGCGATGAAGGTTCCGAACCAGGTGGACCTGGCGGTCCAGGCACTCCATCACCAGATCCTGGTACACAGCCAGGAACA…													MAHHHHHHVGTTATVTKESSWDKGYSASVTVRNKTSSTVSKWKVVLTLPGGTTVAQVWNAK HTSSGKSHTFTGVSWNSTIPPGGTASFGFIASGSGKPTHCTINGAPCDEG SEPGGPGGPGTPSPDPGTQPGTGTPVEEYGEVQVCGTQLCDEHGDPVQLR GMSTHGIQWFDHCLTDSSLDALAYDWEADIIRLSMYIQEDGYETDPEGFT DRMHELIDMATARGLYVIVDWHILTPGDPHYNLDRAKTFFAEIAEEHASK TNVLYEIANEPNGVSWASIKSYAEEVIPVIRERDPDSVIIVGTRGWSSLG VSEGSGPAEIAADPVDASNIMYAFHFYAASHEDDYLDALEEASELFPVFV TEFGTETYTGDGANDFEMADEYIDLMAEREI…
D3 CBM2a WT Cel5A				ATGGCACATCACCACCACCATCACGTGGGTACCACGGCGACCGTAACTAAAGAATCTTCGTGGGATAAGGGGTATTCGGCGAGTGTCACCGTCCGTAACCGTACCTCCAGTACTGTTAAACAGTGGGAGGTCGTCTTAACATTACCTGGAGGTACTACGGTTGCGCAAGTGTGGAACGCGCAACATACTAGCAGTGGCCGGAAACATACGTTTACCGGAGTGAGCTGGAACTCAACGATTCCCCCTGGTGGGACGGCCTCCTTTGGATTTATCGCTTCAGGTTCTGGGCGCCCCACGCATTGTACAATTAATGGTGCCCCTTGCGACGAAGGCTCCGAACCAGGCGGGCCGGGTGGGCCTGGAACTCCGTCCCCAGATCCTGGCACGCAGCCAGGCACG…													MAHHHHHHVGTTATVTKESSWDKGYSASVTVRNRTSSTVKQWEVVLTLPGGTTVAQVWNAQ HTSSGRKHTFTGVSWNSTIPPGGTASFGFIASGSGRPTHCTINGAPCDEG SEPGGPGGPGTPSPDPGTQPGTGTPVERYGKVQVCGTQLCDEHGNPVQLR GMSTHGIQWFDHCLTDSSLDALAYDWKADIIRLSMYIQEDGYETNPRGFT DRMHQLIDMATARGLYVIVDWHILTPGDPHYNLDRAKTFFAEIAQRHASK TNVLYEIANEPNGVSWASIKSYAEEVIPVIRQRDPDSVIIVGTRGWSSLG VSEGSGPAEIAANPVNASNIMYAFHFYAASHRDNYLNALREASELFPVFV TEFGTETYTGDGANDFQMADRYIDLMAERKI…
D3 CBM2a D6 Cel5A				ATGGCACATCACCACCACCATCACGTGGGTACCACAGCTACAGTAACAAAAGAGAGTTCATGGGATAAGGGCTATTCTGCATCCGTCACAGTTAGGAATCGTACATCTTCCACCGTAAAACAGTGGGAAGTTGTTCTCACACTCCCTGGGGGCACGACAGTTGCACAGGTTTGGAACGCCCAGCATACCTCCTCCGGCAGGAAACATACATTTACGGGCGTTTCGTGGAATTCGACGATTCCACCGGGTGGTACGGCGTCTTTTGGTTTTATTGCCAGCGGTTCTGGCAGACCGACGCACTGTACCATTAATGGCGCCCCGTGCGATGAAGGTTCTGAACCAGGCGGACCTGGTGGTCCGGGAACCCCGTCACCAGATCCGGGCACGCAGCCTGGCACT…													MAHHHHHHVGTTATVTKESSWDKGYSASVTVRNRTSSTVKQWEVVLTLPGGTTVAQVWNAQ HTSSGRKHTFTGVSWNSTIPPGGTASFGFIASGSGRPTHCTINGAPCDEG SEPGGPGGPGTPSPDPGTQPGTGTPVKRYGKVQVCGTQLCDKHGKPVQLR GMSTHGIQWFDHCLTKSSLKALAYDWKADIIRLSMYIQEKGYETKPRGFT KRMHKLIKMATARGLYVIVDWHILTPGDPHYNLKRAKTFFAEIAKRHASK TNVLYEIANEPNGVSWASIKSYAEKVIPVIRKRDPKSVIIVGTRGWSSLG VSEGSGPAEIAAKPVKASNIMYAFHFYAASHRKKYLKALRKASKLFPVFV TEFGTETYTGKGANDFKMAKRYIKLMAKRKI…
D3 CBM2a D5 Cel5A				ATGGCACATCACCACCACCATCACGTGGGTACCACTGCAACCGTCACGAAGGAATCATCTTGGGATAAAGGATACAGTGCATCCGTGACTGTACGGAACAGAACGAGCTCGACCGTTAAGCAGTGGGAAGTGGTCCTGACCTTACCAGGTGGTACAACAGTAGCTCAAGTATGGAACGCGCAGCACACATCGAGTGGGCGGAAACACACGTTTACTGGTGTAAGTTGGAATAGTACAATCCCGCCGGGTGGTACTGCAAGCTTTGGTTTTATCGCAAGTGGCAGCGGCCGCCCGACCCACTGCACCATCAATGGTGCGCCCTGCGACGAAGGTTCAGAGCCAGGAGGCCCAGGGGGACCAGGGACACCGTCTCCAGACCCTGGAACCCAACCGGGCACG…													MAHHHHHHVGTTATVTKESSWDKGYSASVTVRNRTSSTVKQWEVVLTLPGGTTVAQVWNAQ HTSSGRKHTFTGVSWNSTIPPGGTASFGFIASGSGRPTHCTINGAPCDEG SEPGGPGGPGTPSPDPGTQPGTGTPVKRYGKVQVCGTQLCDKHGKPVQLR GMSTHGIQWFDHCLTKSSLKALAYDWKADIIRLSMYIQEKGYETKPRGFT KRMHKLIKMATARGLYVIVDWHILTPGDPHYNLKRAKTFFAEIAKRHASK TNVLYEIANEPNGVSWASIKSYAEKVIPVIRKRDPKSVIIVGTRGWSSLG VSEGSGPAEIAAKPVKASNIMYAFHFYAASHRKNYLKALRKASKLFPVFV TEFGTETYTGDGANDFKMAKRYIKLMAKRKI…
D3 CBM2a D4 Cel5A				ATGGCACATCACCACCACCATCACGTGGGTACCACCGCGACCGTTACCAAAGAAAGCTCTTGGGATAAAGGGTATTCTGCTTCGGTCACAGTGCGTAATCGCACTAGTTCCACAGTGAAGCAATGGGAAGTGGTCTTAACATTGCCCGGCGGTACGACGGTGGCCCAAGTTTGGAATGCGCAACATACTTCCTCCGGCCGTAAGCACACCTTTACCGGTGTAAGCTGGAACTCAACTATCCCACCAGGAGGAACCGCAAGTTTTGGCTTCATAGCCTCGGGCAGCGGTCGCCCGACGCACTGTACCATCAACGGCGCCCCTTGTGATGAAGGTAGCGAGCCAGGTGGACCAGGTGGTCCGGGAACGCCGTCACCTGATCCCGGTACGCAACCTGGTACA…													MAHHHHHHVGTTATVTKESSWDKGYSASVTVRNRTSSTVKQWEVVLTLPGGTTVAQVWNAQ HTSSGRKHTFTGVSWNSTIPPGGTASFGFIASGSGRPTHCTINGAPCDEG SEPGGPGGPGTPSPDPGTQPGTGTPVERYGKVQVCGTQLCDERGNPVQLR GMSTHGIQWFDHCLTDSSLDALAYDWKADIIRLSMYIQEDGYETNPRGFT DRMHQLIDMATARGLYVIVDWHILTPGDPHYNLDRAKTFFAEIARRHASK TNVLYEIANEPNGVSWARIKSYAEEVIPVIRRRDPDSVIIVGTRGWSSLG VSEGSGPAEIAANPVNASNIMYAFHFYAASHRDKYLNALRKASKLFPVFV TEFGTETYTGDGANDFKMADRYIKLMARRKI…
D3 CBM2a D3 Cel5A				ATGGCACATCACCACCACCATCACGTGGGTACCACTGCAACTGTGACAAAAGAAAGCAGTTGGGACAAAGGTTACAGCGCTAGCGTTACCGTCCGGAATCGGACGTCATCAACAGTAAAACAGTGGGAAGTTGTCTTGACATTACCAGGTGGCACAACTGTCGCTCAAGTCTGGAATGCACAGCATACCTCGTCTGGGAGGAAACATACCTTTACAGGGGTTTCATGGAATAGCACCATTCCTCCGGGCGGCACGGCAAGCTTCGGATTTATCGCATCCGGATCCGGCCGCCCTACCCATTGTACTATCAACGGCGCACCTTGTGATGAGGGTTCCGAACCAGGTGGACCTGGTGGACCTGGCACTCCAAGTCCAGATCCAGGAACGCAACCTGGCACA…													MAHHHHHHVGTTATVTKESSWDKGYSASVTVRNRTSSTVKQWEVVLTLPGGTTVAQVWNAQ HTSSGRKHTFTGVSWNSTIPPGGTASFGFIASGSGRPTHCTINGAPCDEG SEPGGPGGPGTPSPDPGTQPGTGTPVERYGKVQVCGTQLCDERGNPVQLR GMSTHGIQWFDHCLTDSSLDALAYDWKADIIRLSMYIQEDGYETNPRGFT DRMHQLIDMATARGLYVIVDWHILTPGDPHYNLDRAKTFFAEIARRHASK TNVLYEIANEPNGVSWARIKSYAEEVIPVIRRRDPDSVIIVGTRGWSSLG VSEGSGPAEIAANPVNASNIMYAFHFYAASHRDNYLNALRKASKLFPVFV TEFGTETYTGDGANDFKMADRYIKLMARRKI…
D3 CBM2a D2 Cel5A				ATGGCACATCACCACCACCATCACGTGGGTACCACGGCCACTGTTACGAAAGAATCCTCTTGGGACAAAGGCTACTCGGCTTCCGTCACCGTGAGAAATAGGACAAGCAGTACCGTGAAACAATGGGAAGTGGTTCTAACGTTACCGGGCGGAACAACAGTAGCGCAGGTTTGGAACGCACAGCATACGTCTAGCGGCAGAAAACATACCTTCACGGGCGTGTCCTGGAACTCAACAATCCCTCCAGGAGGAACCGCATCTTTCGGTTTTATAGCTAGTGGTTCTGGTAGACCGACCCACTGCACGATCAACGGAGCGCCATGTGATGAAGGTTCCGAACCAGGTGGACCTGGCGGACCAGGAACACCAAGTCCAGATCCAGGGACCCAGCCGGGCACA…													MAHHHHHHVGTTATVTKESSWDKGYSASVTVRNRTSSTVKQWEVVLTLPGGTTVAQVWNAQ HTSSGRKHTFTGVSWNSTIPPGGTASFGFIASGSGRPTHCTINGAPCDEG SEPGGPGGPGTPSPDPGTQPGTGTPVEEYGEVQVCGTQLCDEHGDPVQLR GMSTHGIQWFDHCLTDSSLDALAYDWEADIIRLSMYIQEDGYETDPEGFT DRMHELIDMATARGLYVIVDWHILTPGDPHYNLDRAKTFFAEIAEEHASK TNVLYEIANEPNGVSWASIKSYAEEVIPVIRERDPDSVIIVGTRGWSSLG VSEGSGPAEIAADPVDASNIMYAFHFYAASHRDNYLDALEEASELFPVFV TEFGTETYTGDGANDFEMADEYIDLMAEREI…
D3 CBM2a D1 Cel5A				ATGGCACATCACCACCACCATCACGTGGGTACCACAGCCACCGTTACTAAAGAGAGTTCGTGGGACAAAGGGTATTCGGCATCTGTTACTGTCCGGAATCGCACCTCCTCTACTGTTAAACAATGGGAAGTAGTTCTGACGCTACCCGGTGGGACGACGGTAGCACAGGTTTGGAACGCTCAACACACGAGTTCCGGTCGCAAACACACATTTACCGGTGTGAGTTGGAATTCGACGATACCCCCGGGGGGCACTGCGAGCTTTGGTTTTATCGCCTCGGGCTCAGGCAGGCCCACGCACTGTACCATAAATGGCGCACCATGCGATGAGGGGAGCGAACCAGGCGGGCCGGGTGGTCCTGGAACACCTTCACCCGACCCTGGGACGCAGCCGGGAACG…													MAHHHHHHVGTTATVTKESSWDKGYSASVTVRNRTSSTVKQWEVVLTLPGGTTVAQVWNAQ HTSSGRKHTFTGVSWNSTIPPGGTASFGFIASGSGRPTHCTINGAPCDEG SEPGGPGGPGTPSPDPGTQPGTGTPVEEYGEVQVCGTQLCDEHGDPVQLR GMSTHGIQWFDHCLTDSSLDALAYDWEADIIRLSMYIQEDGYETDPEGFT DRMHELIDMATARGLYVIVDWHILTPGDPHYNLDRAKTFFAEIAEEHASK TNVLYEIANEPNGVSWASIKSYAEEVIPVIRERDPDSVIIVGTRGWSSLG VSEGSGPAEIAADPVDASNIMYAFHFYAASHEDDYLDALEEASELFPVFV TEFGTETYTGDGANDFEMADEYIDLMAEREI…
D2 CBM2a WT Cel5A				ATGGCACATCACCACCACCATCACGTGGGTACCACGGCTACAGTTACGGAAGAATCTTCTTGGGATAATGGTTATTCTGCTTCCGTTACCGTGGAAAATGATACGAGCTCTACCGTATCACAGTGGGAAGTGGTGCTGACATTGCCCGGCGGCACCACAGTTGCGCAGGTATGGAATGCACAACATACCTCTTCCGGTGATAGTCATACATTTACAGGAGTTTCATGGAATAGCACAATCCCGCCGGGCGGTACGGCGTCTTTCGGCTTTATTGCATCGGGTAGCGGTGAGCCTACTCATTGCACCATTGACGGGGCCCCGTGTGATGAGGGCTCTGAGCCTGGAGGGCCGGGGGGCCCTGGTACACCATCTCCAGATCCAGGTACTCAACCAGGGACG…													MAHHHHHHVGTTATVTEESSWDNGYSASVTVENDTSSTVSQWEVVLTLPGGTTVAQVWNAQ HTSSGDSHTFTGVSWNSTIPPGGTASFGFIASGSGEPTHCTIDGAPCDEG SEPGGPGGPGTPSPDPGTQPGTGTPVERYGKVQVCGTQLCDEHGNPVQLR GMSTHGIQWFDHCLTDSSLDALAYDWKADIIRLSMYIQEDGYETNPRGFT DRMHQLIDMATARGLYVIVDWHILTPGDPHYNLDRAKTFFAEIAQRHASK TNVLYEIANEPNGVSWASIKSYAEEVIPVIRQRDPDSVIIVGTRGWSSLG VSEGSGPAEIAANPVNASNIMYAFHFYAASHRDNYLNALREASELFPVFV TEFGTETYTGDGANDFQMADRYIDLMAERKI…
D2 CBM2a D6 Cel5A				ATGGCACATCACCACCACCATCACGTGGGTACCACAGCAACAGTTACGGAAGAGTCGTCGTGGGATAATGGTTACTCAGCTTCTGTGACCGTGGAAAATGACACATCTAGCACCGTCTCGCAGTGGGAGGTTGTTCTGACCTTACCCGGTGGTACGACCGTGGCTCAGGTTTGGAATGCCCAACACACGTCTAGCGGCGATAGCCACACGTTCACAGGCGTTAGTTGGAACTCTACTATTCCGCCGGGCGGCACCGCGTCCTTCGGCTTCATAGCATCTGGCTCTGGCGAACCCACCCACTGCACCATCGACGGAGCTCCATGTGACGAAGGCAGTGAGCCGGGTGGCCCTGGAGGGCCAGGCACACCTTCACCTGATCCGGGAACGCAGCCGGGCACG…													MAHHHHHHVGTTATVTEESSWDNGYSASVTVENDTSSTVSQWEVVLTLPGGTTVAQVWNAQ HTSSGDSHTFTGVSWNSTIPPGGTASFGFIASGSGEPTHCTIDGAPCDEG SEPGGPGGPGTPSPDPGTQPGTGTPVKRYGKVQVCGTQLCDKHGKPVQLR GMSTHGIQWFDHCLTKSSLKALAYDWKADIIRLSMYIQEKGYETKPRGFT KRMHKLIKMATARGLYVIVDWHILTPGDPHYNLKRAKTFFAEIAKRHASK TNVLYEIANEPNGVSWASIKSYAEKVIPVIRKRDPKSVIIVGTRGWSSLG VSEGSGPAEIAAKPVKASNIMYAFHFYAASHRKKYLKALRKASKLFPVFV TEFGTETYTGKGANDFKMAKRYIKLMAKRKI…
D2 CBM2a D5 Cel5A				ATGGCACATCACCACCACCATCACGTGGGTACCACTGCCACTGTGACCGAGGAATCAAGTTGGGATAACGGTTATAGCGCCAGTGTCACGGTCGAAAACGACACCAGCTCAACCGTTTCCCAATGGGAAGTGGTTCTGACACTTCCGGGCGGCACAACCGTTGCCCAAGTCTGGAATGCACAGCACACAAGCTCTGGAGACAGCCATACTTTCACTGGAGTCTCATGGAATAGCACCATACCTCCTGGCGGGACGGCTAGTTTTGGTTTCATTGCCTCAGGTTCGGGCGAACCTACGCACTGCACCATTGATGGTGCTCCATGTGATGAAGGATCGGAACCAGGTGGACCTGGAGGGCCAGGTACACCATCACCAGATCCTGGAACTCAACCAGGGACC…													MAHHHHHHVGTTATVTEESSWDNGYSASVTVENDTSSTVSQWEVVLTLPGGTTVAQVWNAQ HTSSGDSHTFTGVSWNSTIPPGGTASFGFIASGSGEPTHCTIDGAPCDEG SEPGGPGGPGTPSPDPGTQPGTGTPVKRYGKVQVCGTQLCDKHGKPVQLR GMSTHGIQWFDHCLTKSSLKALAYDWKADIIRLSMYIQEKGYETKPRGFT KRMHKLIKMATARGLYVIVDWHILTPGDPHYNLKRAKTFFAEIAKRHASK TNVLYEIANEPNGVSWASIKSYAEKVIPVIRKRDPKSVIIVGTRGWSSLG VSEGSGPAEIAAKPVKASNIMYAFHFYAASHRKNYLKALRKASKLFPVFV TEFGTETYTGDGANDFKMAKRYIKLMAKRKI…
D2 CBM2a D4 Cel5A				ATGGCACATCACCACCACCATCACGTGGGTACCACGGCGACGGTGACAGAAGAAAGCTCATGGGATAATGGTTATTCCGCAAGTGTGACTGTAGAAAATGATACAAGCTCCACCGTTTCTCAGTGGGAGGTTGTGCTGACCCTCCCAGGTGGCACCACTGTTGCTCAAGTCTGGAATGCCCAGCACACGTCTTCTGGTGATTCCCATACATTCACCGGGGTATCTTGGAATAGTACCATTCCCCCAGGGGGAACCGCCAGTTTTGGTTTTATTGCGTCAGGTAGTGGCGAACCGACCCATTGCACGATTGACGGCGCACCTTGCGATGAGGGTTCGGAACCCGGCGGTCCAGGTGGTCCCGGAACTCCAAGCCCAGACCCGGGAACTCAACCGGGTACA…													MAHHHHHHVGTTATVTEESSWDNGYSASVTVENDTSSTVSQWEVVLTLPGGTTVAQVWNAQ HTSSGDSHTFTGVSWNSTIPPGGTASFGFIASGSGEPTHCTIDGAPCDEG SEPGGPGGPGTPSPDPGTQPGTGTPVERYGKVQVCGTQLCDERGNPVQLR GMSTHGIQWFDHCLTDSSLDALAYDWKADIIRLSMYIQEDGYETNPRGFT DRMHQLIDMATARGLYVIVDWHILTPGDPHYNLDRAKTFFAEIARRHASK TNVLYEIANEPNGVSWARIKSYAEEVIPVIRRRDPDSVIIVGTRGWSSLG VSEGSGPAEIAANPVNASNIMYAFHFYAASHRDKYLNALRKASKLFPVFV TEFGTETYTGDGANDFKMADRYIKLMARRKI…
D2 CBM2a D3 Cel5A				ATGGCACATCACCACCACCATCACGTGGGTACCACGGCCACGGTCACCGAAGAATCATCATGGGACAACGGCTACAGCGCTTCTGTGACCGTTGAGAACGATACCTCGTCCACGGTTTCACAATGGGAGGTCGTCCTGACCCTACCTGGCGGGACGACTGTGGCGCAGGTATGGAACGCTCAACACACCAGCTCAGGTGATTCGCACACTTTCACCGGTGTCTCTTGGAACTCAACTATCCCCCCGGGCGGGACCGCAAGTTTTGGGTTTATTGCGTCAGGCAGCGGTGAACCGACGCACTGTACAATTGACGGGGCCCCGTGTGATGAAGGTAGTGAACCGGGCGGCCCGGGTGGTCCTGGAACACCTAGTCCCGATCCTGGCACCCAACCTGGCACC…													MAHHHHHHVGTTATVTEESSWDNGYSASVTVENDTSSTVSQWEVVLTLPGGTTVAQVWNAQ HTSSGDSHTFTGVSWNSTIPPGGTASFGFIASGSGEPTHCTIDGAPCDEG SEPGGPGGPGTPSPDPGTQPGTGTPVERYGKVQVCGTQLCDERGNPVQLR GMSTHGIQWFDHCLTDSSLDALAYDWKADIIRLSMYIQEDGYETNPRGFT DRMHQLIDMATARGLYVIVDWHILTPGDPHYNLDRAKTFFAEIARRHASK TNVLYEIANEPNGVSWARIKSYAEEVIPVIRRRDPDSVIIVGTRGWSSLG VSEGSGPAEIAANPVNASNIMYAFHFYAASHRDNYLNALRKASKLFPVFV TEFGTETYTGDGANDFKMADRYIKLMARRKI…
D2 CBM2a D2 Cel5A				ATGGCACATCACCACCACCATCACGTGGGTACCACTGCTACAGTGACAGAGGAGAGCAGTTGGGACAATGGTTATAGTGCCTCAGTTACTGTTGAAAATGATACGTCCAGCACAGTTAGTCAATGGGAAGTCGTTTTAACTCTGCCTGGCGGAACCACCGTGGCGCAAGTTTGGAATGCGCAGCACACCTCTAGTGGTGATTCCCATACATTCACGGGGGTCTCGTGGAATAGCACTATCCCCCCGGGCGGCACGGCATCATTTGGTTTCATCGCCAGCGGCAGTGGCGAGCCGACCCATTGTACTATCGACGGAGCGCCTTGCGACGAGGGCAGTGAACCAGGAGGTCCAGGGGGCCCGGGTACACCAAGTCCAGACCCAGGAACTCAACCGGGCACG…													MAHHHHHHVGTTATVTEESSWDNGYSASVTVENDTSSTVSQWEVVLTLPGGTTVAQVWNAQ HTSSGDSHTFTGVSWNSTIPPGGTASFGFIASGSGEPTHCTIDGAPCDEG SEPGGPGGPGTPSPDPGTQPGTGTPVEEYGEVQVCGTQLCDEHGDPVQLR GMSTHGIQWFDHCLTDSSLDALAYDWEADIIRLSMYIQEDGYETDPEGFT DRMHELIDMATARGLYVIVDWHILTPGDPHYNLDRAKTFFAEIAEEHASK TNVLYEIANEPNGVSWASIKSYAEEVIPVIRERDPDSVIIVGTRGWSSLG VSEGSGPAEIAADPVDASNIMYAFHFYAASHRDNYLDALEEASELFPVFV TEFGTETYTGDGANDFEMADEYIDLMAEREI…
D2 CBM2a D1 Cel5A				ATGGCACATCACCACCACCATCACGTGGGTACCACGGCGACCGTTACAGAGGAAAGCTCCTGGGATAATGGCTACAGCGCGTCTGTCACTGTGGAAAACGATACCTCGTCTACTGTATCTCAGTGGGAGGTTGTTCTCACACTCCCAGGTGGAACTACCGTAGCTCAGGTCTGGAATGCACAACATACATCCAGCGGTGATTCGCATACTTTTACAGGCGTTAGCTGGAACTCCACTATTCCGCCTGGTGGGACTGCATCATTTGGCTTTATTGCTTCCGGCTCGGGTGAACCGACTCACTGCACAATTGATGGAGCACCCTGTGACGAAGGCTCGGAACCAGGGGGTCCTGGAGGTCCCGGTACTCCTTCTCCTGATCCAGGAACACAGCCTGGAACA…													MAHHHHHHVGTTATVTEESSWDNGYSASVTVENDTSSTVSQWEVVLTLPGGTTVAQVWNAQ HTSSGDSHTFTGVSWNSTIPPGGTASFGFIASGSGEPTHCTIDGAPCDEG SEPGGPGGPGTPSPDPGTQPGTGTPVEEYGEVQVCGTQLCDEHGDPVQLR GMSTHGIQWFDHCLTDSSLDALAYDWEADIIRLSMYIQEDGYETDPEGFT DRMHELIDMATARGLYVIVDWHILTPGDPHYNLDRAKTFFAEIAEEHASK TNVLYEIANEPNGVSWASIKSYAEEVIPVIRERDPDSVIIVGTRGWSSLG VSEGSGPAEIAADPVDASNIMYAFHFYAASHEDDYLDALEEASELFPVFV TEFGTETYTGDGANDFEMADEYIDLMAEREI…
D1 CBM2a WT Cel5A				ATGGCACATCACCACCACCATCACGTGGGTACCACGGCGACCGTCACAGAAGAATCTTCGTGGGATGATGGTTACTCTGCTTCTGTAACTGTTGAAAACGACACCTCGTCAACAGTTAGCCAGTGGGAGGTCGTGCTGACACTCCCGGGGGGGACTACAGTTGCACAAGTATGGAATGCTCAGCACACATCCTCTGGGGATTCTCACACATTTACAGGTGTCAGTTGGGATTCGACGATTCCGCCGGGCGGCACAGCGTCATTTGGGTTTATTGCGTCAGGCTCAGGAGAACCGACCCATTGCACTATTGATGGCGCACCCTGTGATGAAGGGAGCGAACCAGGGGGTCCAGGGGGTCCAGGTACTCCAAGTCCGGATCCTGGGACGCAGCCGGGCACC…													MAHHHHHHVGTTATVTEESSWDDGYSASVTVENDTSSTVSQWEVVLTLPGGTTVAQVWNAQ HTSSGDSHTFTGVSWDSTIPPGGTASFGFIASGSGEPTHCTIDGAPCDEG SEPGGPGGPGTPSPDPGTQPGTGTPVERYGKVQVCGTQLCDEHGNPVQLR GMSTHGIQWFDHCLTDSSLDALAYDWKADIIRLSMYIQEDGYETNPRGFT DRMHQLIDMATARGLYVIVDWHILTPGDPHYNLDRAKTFFAEIAQRHASK TNVLYEIANEPNGVSWASIKSYAEEVIPVIRQRDPDSVIIVGTRGWSSLG VSEGSGPAEIAANPVNASNIMYAFHFYAASHRDNYLNALREASELFPVFV TEFGTETYTGDGANDFQMADRYIDLMAERKI…
D1 CBM2a D6 Cel5A				ATGGCACATCACCACCACCATCACGTGGGTACCACGGCGACCGTAACAGAAGAATCGTCTTGGGATGATGGTTATTCTGCAAGCGTGACTGTCGAAAATGATACCTCTTCAACAGTAAGCCAGTGGGAGGTTGTACTCACATTACCAGGCGGGACGACTGTCGCCCAGGTTTGGAATGCCCAACACACCAGTTCTGGCGATTCTCATACCTTTACCGGGGTTAGCTGGGACTCTACTATTCCCCCGGGTGGCACCGCCTCTTTCGGTTTTATTGCTTCCGGGAGCGGGGAACCGACACACTGTACTATAGATGGCGCACCGTGTGATGAGGGGTCGGAGCCTGGGGGACCTGGGGGCCCAGGCACTCCATCACCAGACCCCGGGACGCAGCCGGGCACA…													MAHHHHHHVGTTATVTEESSWDDGYSASVTVENDTSSTVSQWEVVLTLPGGTTVAQVWNAQ HTSSGDSHTFTGVSWDSTIPPGGTASFGFIASGSGEPTHCTIDGAPCDEG SEPGGPGGPGTPSPDPGTQPGTGTPVKRYGKVQVCGTQLCDKHGKPVQLR GMSTHGIQWFDHCLTKSSLKALAYDWKADIIRLSMYIQEKGYETKPRGFT KRMHKLIKMATARGLYVIVDWHILTPGDPHYNLKRAKTFFAEIAKRHASK TNVLYEIANEPNGVSWASIKSYAEKVIPVIRKRDPKSVIIVGTRGWSSLG VSEGSGPAEIAAKPVKASNIMYAFHFYAASHRKKYLKALRKASKLFPVFV TEFGTETYTGKGANDFKMAKRYIKLMAKRKI…
D1 CBM2a D5 Cel5A				ATGGCACATCACCACCACCATCACGTGGGTACCACGGCCACAGTAACCGAAGAAAGTTCTTGGGATGATGGCTACTCCGCGAGTGTTACAGTTGAGAATGATACCTCCAGCACGGTGTCCCAGTGGGAGGTGGTATTAACGCTACCCGGAGGCACGACGGTCGCGCAAGTTTGGAATGCACAACATACATCCTCTGGAGATTCTCACACCTTTACCGGAGTGTCGTGGGATTCCACAATACCGCCCGGCGGTACTGCGTCATTTGGTTTCATAGCATCGGGCTCCGGTGAACCAACCCACTGCACTATTGACGGGGCACCGTGTGATGAAGGGTCAGAACCAGGTGGACCGGGAGGGCCTGGTACACCATCTCCTGATCCAGGAACCCAGCCGGGCACG…													MAHHHHHHVGTTATVTEESSWDDGYSASVTVENDTSSTVSQWEVVLTLPGGTTVAQVWNAQ HTSSGDSHTFTGVSWDSTIPPGGTASFGFIASGSGEPTHCTIDGAPCDEG SEPGGPGGPGTPSPDPGTQPGTGTPVKRYGKVQVCGTQLCDKHGKPVQLR GMSTHGIQWFDHCLTKSSLKALAYDWKADIIRLSMYIQEKGYETKPRGFT KRMHKLIKMATARGLYVIVDWHILTPGDPHYNLKRAKTFFAEIAKRHASK TNVLYEIANEPNGVSWASIKSYAEKVIPVIRKRDPKSVIIVGTRGWSSLG VSEGSGPAEIAAKPVKASNIMYAFHFYAASHRKNYLKALRKASKLFPVFV TEFGTETYTGDGANDFKMAKRYIKLMAKRKI…
D1 CBM2a D4 Cel5A				ATGGCACATCACCACCACCATCACGTGGGTACCACAGCTACGGTCACCGAAGAGTCCAGTTGGGACGATGGCTATTCTGCATCAGTTACGGTAGAAAATGATACGTCCTCTACCGTGAGTCAGTGGGAGGTAGTTCTGACGTTACCTGGAGGCACAACCGTTGCACAGGTGTGGAATGCACAACACACATCAAGCGGCGATTCGCATACCTTTACCGGAGTTTCCTGGGATAGCACAATTCCACCAGGAGGCACGGCAAGTTTTGGGTTTATCGCAAGTGGTTCAGGTGAACCGACCCATTGCACAATCGATGGAGCCCCTTGTGATGAAGGTAGTGAGCCTGGTGGTCCGGGTGGTCCGGGGACGCCAAGCCCTGATCCAGGCACTCAACCAGGGACC…													MAHHHHHHVGTTATVTEESSWDDGYSASVTVENDTSSTVSQWEVVLTLPGGTTVAQVWNAQ HTSSGDSHTFTGVSWDSTIPPGGTASFGFIASGSGEPTHCTIDGAPCDEG SEPGGPGGPGTPSPDPGTQPGTGTPVERYGKVQVCGTQLCDERGNPVQLR GMSTHGIQWFDHCLTDSSLDALAYDWKADIIRLSMYIQEDGYETNPRGFT DRMHQLIDMATARGLYVIVDWHILTPGDPHYNLDRAKTFFAEIARRHASK TNVLYEIANEPNGVSWARIKSYAEEVIPVIRRRDPDSVIIVGTRGWSSLG VSEGSGPAEIAANPVNASNIMYAFHFYAASHRDKYLNALRKASKLFPVFV TEFGTETYTGDGANDFKMADRYIKLMARRKI…
D1 CBM2a D3 Cel5A				ATGGCACATCACCACCACCATCACGTGGGTACCACCGCTACCGTCACTGAAGAGTCCTCGTGGGACGATGGTTATTCAGCTAGCGTGACGGTAGAAAACGATACCAGCTCGACCGTAAGCCAGTGGGAAGTTGTTCTTACACTACCCGGTGGGACGACAGTTGCCCAGGTTTGGAATGCGCAACATACTAGCTCTGGCGACTCACATACCTTCACGGGCGTATCATGGGATTCCACAATCCCTCCAGGTGGGACCGCCTCATTTGGGTTCATCGCGTCGGGGTCCGGGGAACCGACACACTGTACCATCGACGGTGCTCCTTGTGACGAAGGGAGTGAACCGGGGGGTCCAGGGGGTCCTGGGACACCTAGTCCTGACCCAGGGACCCAGCCGGGCACA…													MAHHHHHHVGTTATVTEESSWDDGYSASVTVENDTSSTVSQWEVVLTLPGGTTVAQVWNAQ HTSSGDSHTFTGVSWDSTIPPGGTASFGFIASGSGEPTHCTIDGAPCDEG SEPGGPGGPGTPSPDPGTQPGTGTPVERYGKVQVCGTQLCDERGNPVQLR GMSTHGIQWFDHCLTDSSLDALAYDWKADIIRLSMYIQEDGYETNPRGFT DRMHQLIDMATARGLYVIVDWHILTPGDPHYNLDRAKTFFAEIARRHASK TNVLYEIANEPNGVSWARIKSYAEEVIPVIRRRDPDSVIIVGTRGWSSLG VSEGSGPAEIAANPVNASNIMYAFHFYAASHRDNYLNALRKASKLFPVFV TEFGTETYTGDGANDFKMADRYIKLMARRKI…
D1 CBM2a D2 Cel5A				ATGGCACATCACCACCACCATCACGTGGGTACCACTGCGACTGTGACTGAGGAATCTTCATGGGATGATGGTTATTCAGCAAGCGTTACCGTAGAGAATGACACGAGTTCTACCGTTAGCCAGTGGGAAGTCGTACTGACACTTCCTGGTGGCACAACCGTCGCCCAGGTGTGGAACGCGCAGCACACCAGTAGTGGCGACTCACATACCTTTACAGGTGTTTCATGGGATTCGACCATTCCTCCTGGTGGAACTGCTTCCTTTGGCTTCATAGCCAGCGGGAGTGGTGAGCCTACGCATTGTACTATTGATGGAGCACCCTGCGATGAGGGCTCCGAACCAGGGGGCCCAGGGGGACCAGGTACTCCTTCACCTGATCCGGGAACACAACCTGGTACT…													MAHHHHHHVGTTATVTEESSWDDGYSASVTVENDTSSTVSQWEVVLTLPGGTTVAQVWNAQ HTSSGDSHTFTGVSWDSTIPPGGTASFGFIASGSGEPTHCTIDGAPCDEG SEPGGPGGPGTPSPDPGTQPGTGTPVEEYGEVQVCGTQLCDEHGDPVQLR GMSTHGIQWFDHCLTDSSLDALAYDWEADIIRLSMYIQEDGYETDPEGFT DRMHELIDMATARGLYVIVDWHILTPGDPHYNLDRAKTFFAEIAEEHASK TNVLYEIANEPNGVSWASIKSYAEEVIPVIRERDPDSVIIVGTRGWSSLG VSEGSGPAEIAADPVDASNIMYAFHFYAASHRDNYLDALEEASELFPVFV TEFGTETYTGDGANDFEMADEYIDLMAEREI…
WT CBM2a - GFP				ACTGCAACAGTGACTAAAGAAAGCTCATGGGATAATGGATATTCAGCGTCCGTTACAGTTCGCAACGATACCTCTAGTACGGTTTCACAGTGGGAGGTTGTACTCACCCTGCCCGGCGGCACAACTGTGGCGCAAGTCTGGAACGCCCAGCACACGAGTTCCGGCAATAGCCATACATTTACAGGCGTGTCGTGGAACTCAACAATTCCCCCTGGTGGAACCGCATCTTCGGGGTTCATTGCGAGCGGTTCCGGTGAACCAACACATTGTACCATTAACGGGGCACCATGCGATGAGGGCTCTGAACCCGGTGGTCCAGGTGGTCCAGGAACTCCCTCTCCAGATCCTGGAACGCAGCCAGGATCCAAAGGTGAAGAACTGTTCACCGGTGTTGTTCCG…													TATVTKESSWDNGYSASVTVRNDTSSTVSQWEVVLTLPGGTTVAQVWNAQ HTSSGNSHTFTGVSWNSTIPPGGTASSGFIASGSGEPTHCTINGAPCDEG SEPGGPGGPGTPSPDPGTQPGSKGEELFTGVVPILVELDGDVNGHKFSVS GEGEGDATYGKLTLKFICTTGKLPVPWPTLVTTLTYGVQCFSRYPDHMKQ HDFFKSAMPEGYVQERTISFKDDGNYKTRAEVKFEGDTLVNRIELKGIDF KEDGNILGHKLEYNYNSHNVYITADKQKNGIKANFKIRHNIEDGSVQLAD HYQQNTPIGDGPVLLPDNHYLSTQSALSKDPNEKRDHMVLLEFVTAAGIT HGMDELYK
D4 CBM2a - GFP				ACAGCCACAGTCACCAAGGAAAGCAGCTGGGACAAAGGTTATTCCGCTTCTGTAACGGTTCGCAATAAAACAAGCAGTACGGTGTCTAAATGGAAAGTGGTACTGACACTCCCGGGAGGTACTACCGTCGCCCAAGTTTGGAACGCCAAACATACGTCGTCGGGTAAGTCGCATACGTTCACGGGTGTGAGTTGGAATTCGACGATCCCTCCAGGTGGAACTGCCAGCTTTGGGTTCATTGCCTCTGGCTCAGGTAAACCCACTCACTGCACTATCAATGGCGCTCCCTGCGATGAAGGTTCCGAGCCTGGTGGACCCGGAGGTCCGGGTACACCTTCTCCAGATCCAGGAACTCAACCTGGTTCCAAAGGTGAAGAACTGTTCACCGGTGTTGTTCCG…													TATVTKESSWDKGYSASVTVRNKTSSTVSKWKVVLTLPGGTTVAQVWNAK HTSSGKSHTFTGVSWNSTIPPGGTASFGFIASGSGKPTHCTINGAPCDEG SEPGGPGGPGTPSPDPGTQPGSKGEELFTGVVPILVELDGDVNGHKFSVS GEGEGDATYGKLTLKFICTTGKLPVPWPTLVTTLTYGVQCFSRYPDHMKQ HDFFKSAMPEGYVQERTISFKDDGNYKTRAEVKFEGDTLVNRIELKGIDF KEDGNILGHKLEYNYNSHNVYITADKQKNGIKANFKIRHNIEDGSVQLAD HYQQNTPIGDGPVLLPDNHYLSTQSALSKDPNEKRDHMVLLEFVTAAGIT HGMDELYK
D3 CBM2a - GFP				ACGGCGACCGTAACTAAAGAATCTTCGTGGGATAAGGGGTATTCGGCGAGTGTCACCGTCCGTAACCGTACCTCCAGTACTGTTAAACAGTGGGAGGTCGTCTTAACATTACCTGGAGGTACTACGGTTGCGCAAGTGTGGAACGCGCAACATACTAGCAGTGGCCGGAAACATACGTTTACCGGAGTGAGCTGGAACTCAACGATTCCCCCTGGTGGGACGGCCTCCTTTGGATTTATCGCTTCAGGTTCTGGGCGCCCCACGCATTGTACAATTAATGGTGCCCCTTGCGACGAAGGCTCCGAACCAGGCGGGCCGGGTGGGCCTGGAACTCCGTCCCCAGATCCTGGCACGCAGCCAGGCTCCAAAGGTGAAGAACTGTTCACCGGTGTTGTTCCG…													TATVTKESSWDKGYSASVTVRNRTSSTVKQWEVVLTLPGGTTVAQVWNAQ HTSSGRKHTFTGVSWNSTIPPGGTASFGFIASGSGRPTHCTINGAPCDEG SEPGGPGGPGTPSPDPGTQPGSKGEELFTGVVPILVELDGDVNGHKFSVS GEGEGDATYGKLTLKFICTTGKLPVPWPTLVTTLTYGVQCFSRYPDHMKQ HDFFKSAMPEGYVQERTISFKDDGNYKTRAEVKFEGDTLVNRIELKGIDF KEDGNILGHKLEYNYNSHNVYITADKQKNGIKANFKIRHNIEDGSVQLAD HYQQNTPIGDGPVLLPDNHYLSTQSALSKDPNEKRDHMVLLEFVTAAGIT HGMDELYK
D2 CBM2a - GFP				ACGGCTACAGTTACGGAAGAATCTTCTTGGGATAATGGTTATTCTGCTTCCGTTACCGTGGAAAATGATACGAGCTCTACCGTATCACAGTGGGAAGTGGTGCTGACATTGCCCGGCGGCACCACAGTTGCGCAGGTATGGAATGCACAACATACCTCTTCCGGTGATAGTCATACATTTACAGGAGTTTCATGGAATAGCACAATCCCGCCGGGCGGTACGGCGTCTTTCGGCTTTATTGCATCGGGTAGCGGTGAGCCTACTCATTGCACCATTGACGGGGCCCCGTGTGATGAGGGCTCTGAGCCTGGAGGGCCGGGGGGCCCTGGTACACCATCTCCAGATCCAGGTACTCAACCAGGGTCCAAAGGTGAAGAACTGTTCACCGGTGTTGTTCCG…													TATVTEESSWDNGYSASVTVENDTSSTVSQWEVVLTLPGGTTVAQVWNAQ HTSSGDSHTFTGVSWNSTIPPGGTASFGFIASGSGEPTHCTIDGAPCDEG SEPGGPGGPGTPSPDPGTQPGSKGEELFTGVVPILVELDGDVNGHKFSVS GEGEGDATYGKLTLKFICTTGKLPVPWPTLVTTLTYGVQCFSRYPDHMKQ HDFFKSAMPEGYVQERTISFKDDGNYKTRAEVKFEGDTLVNRIELKGIDF KEDGNILGHKLEYNYNSHNVYITADKQKNGIKANFKIRHNIEDGSVQLAD HYQQNTPIGDGPVLLPDNHYLSTQSALSKDPNEKRDHMVLLEFVTAAGIT HGMDELYK
D1 CBM2a - GFP				ACGGCGACCGTCACAGAAGAATCTTCGTGGGATGATGGTTACTCTGCTTCTGTAACTGTTGAAAACGACACCTCGTCAACAGTTAGCCAGTGGGAGGTCGTGCTGACACTCCCGGGGGGGACTACAGTTGCACAAGTATGGAATGCTCAGCACACATCCTCTGGGGATTCTCACACATTTACAGGTGTCAGTTGGGATTCGACGATTCCGCCGGGCGGCACAGCGTCATTTGGGTTTATTGCGTCAGGCTCAGGAGAACCGACCCATTGCACTATTGATGGCGCACCCTGTGATGAAGGGAGCGAACCAGGGGGTCCAGGGGGTCCAGGTACTCCAAGTCCGGATCCTGGGACGCAGCCGGGCTCCAAAGGTGAAGAACTGTTCACCGGTGTTGTTCCG…													TATVTEESSWDDGYSASVTVENDTSSTVSQWEVVLTLPGGTTVAQVWNAQ HTSSGDSHTFTGVSWDSTIPPGGTASFGFIASGSGEPTHCTIDGAPCDEG SEPGGPGGPGTPSPDPGTQPGSKGEELFTGVVPILVELDGDVNGHKFSVS GEGEGDATYGKLTLKFICTTGKLPVPWPTLVTTLTYGVQCFSRYPDHMKQ HDFFKSAMPEGYVQERTISFKDDGNYKTRAEVKFEGDTLVNRIELKGIDF KEDGNILGHKLEYNYNSHNVYITADKQKNGIKANFKIRHNIEDGSVQLAD HYQQNTPIGDGPVLLPDNHYLSTQSALSKDPNEKRDHMVLLEFVTAAGIT HGMDELYK
